# The Ubiquitin–Proteasome System is an Important Driver of EBV-Associated Nasopharyngeal Carcinoma Progression: A Meta-Analysis of Transcriptomics Data

**DOI:** 10.1101/2025.08.30.673297

**Authors:** Hana Ratnawati, Ardo Sanjaya, Aldrich Christiandy, Lawrence S Young, Sascha Ott

## Abstract

**Background:** Epstein–Barr virus (EBV)-associated nasopharyngeal carcinoma (NPC) is characterized by extensive immune infiltration, yet immune evasion remains a hallmark of the disease. In this study, we aimed to leverage publicly available datasets to identify EBV–host gene interactions and re-map their expression at single-cell resolution.

**Methods:** We conducted a meta-analysis of transcriptomic datasets to identify differentially expressed genes in NPC, mapped these genes to EBV–host interaction data, and constructed a network. Network clustering and pathway enrichment were performed, and single-cell RNA sequencing datasets were used to map these genes at cellular resolution. We analysed differences in cell cycle, immune signaling, cell–cell interactions, and assessed prognostic associations of a 12-gene UPS signature using the GEPIA2 platform.

**Results:** We identified 85 EBV-interacting DEGs, most regulated by lytic-phase proteins. MCODE clustering highlighted genes related to the ubiquitin–proteasome system (UPS). Single-cell analyses confirmed elevated UPS-related gene expression in NPC compared to EBV-negative oropharyngeal cancer. UPS-High cells exhibited lower proliferative activity, enriched stemness signaling, and reduced antigen presentation and immune activation, whereas UPS-Low cells showed marked upregulation of growth-promoting pathways. Survival analysis revealed that high UPS expression was associated with poorer outcomes in both pan-cancer and head and neck squamous cell carcinoma datasets. The proportion of UPS-High cells varied widely across patients.

**Conclusion:** UPS activity, influenced by EBV lytic proteins, is linked to immune evasion, stemness, proliferation, and adverse prognosis. These findings support UPS as a potential biomarker and therapeutic target in EBV-associated NPC, warranting NPC-specific validation and functional studies.

**Graphical Abstract:** 

EBV-driven ubiquitin–proteasome dysregulation in nasopharyngeal carcinoma revealed by bulk and single-cell transcriptomics, linked to immune evasion and poor survival.
