## Supplementary Materials 2 for "The Ubiquitin–Proteasome System is an Important Driver of EBV-Associated Nasopharyngeal Carcinoma Progression: A Meta-Analysis of Transcriptomics Data"

### Sheet: GO_Biological_Process_2025
Term	Overlap	P-value	Adjusted P-value	Old P-value	Old Adjusted P-value	Odds Ratio	Combined Score	Genes
Proteasome-Mediated Ubiquitin-Dependent Protein Catabolic Process (GO:0043161)	8/340	2.99777e-12	2.12842e-10	0	0	118.41	3141.78	PSMA6;PSMD12;PSMA4;PSMA1;PSMD14;PSMC4;PSMD1;PSMA7
Proteasomal Protein Catabolic Process (GO:0010498)	8/372	6.16495e-12	2.18856e-10	0	0	107.824	2783.17	PSMA6;PSMD12;PSMA4;PSMA1;PSMD14;PSMC4;PSMD1;PSMA7
Ubiquitin-Dependent Protein Catabolic Process (GO:0006511)	8/455	3.08465e-11	7.30035e-10	0	0	87.4318	2116.02	PSMA6;PSMD12;PSMA4;PSMA1;PSMD14;PSMC4;PSMD1;PSMA7
Chaperone Mediated Protein Folding Independent of Cofactor (GO:0051086)	3/7	5.76708e-09	1.02366e-07	0	0	1665.33	31593.2	CCT3;CCT6A;CCT5
Positive Regulation of Telomerase RNA Localization to Cajal Body (GO:1904874)	3/8	9.22429e-09	1.30985e-07	0	0	1332.2	24647.6	CCT3;CCT6A;CCT5
Positive Regulation of Protein Localization to Cajal Body (GO:1904871)	3/9	1.38319e-08	1.40295e-07	0	0	1110.11	20088.9	CCT3;CCT6A;CCT5
Regulation of Protein Localization to Cajal Body (GO:1904869)	3/9	1.38319e-08	1.40295e-07	0	0	1110.11	20088.9	CCT3;CCT6A;CCT5
Regulation of Telomerase RNA Localization to Cajal Body (GO:1904872)	3/11	2.71517e-08	2.40971e-07	0	0	832.5	14503.7	CCT3;CCT6A;CCT5
Positive Regulation of Telomere Maintenance via Telomerase (GO:0032212)	3/22	2.52485e-07	1.99183e-06	0	0	350.333	5322.23	CCT6A;CCT3;CCT5
Positive Regulation of Telomere Maintenance via Telomere Lengthening (GO:1904358)	3/25	3.76708e-07	2.67463e-06	0	0	302.515	4474.74	CCT6A;CCT3;CCT5
'De Novo' Post-Translational Protein Folding (GO:0051084)	3/36	1.16511e-06	7.52028e-06	0	0	201.566	2753.93	CCT6A;CCT3;CCT5
Positive Regulation of DNA Biosynthetic Process (GO:2000573)	3/41	1.73659e-06	1.02748e-05	0	0	175	2321.13	CCT6A;CCT3;CCT5
Regulation of Telomere Maintenance via Telomerase (GO:0032210)	3/44	2.15536e-06	1.17716e-05	0	0	162.171	2115.93	CCT6A;CCT3;CCT5
Positive Regulation of Protein Localization to Nucleus (GO:1900182)	3/75	1.08748e-05	5.5151e-05	0	0	92.2037	1053.8	CCT6A;CCT3;CCT5
Regulation of Proteolysis Involved in Protein Catabolic Process (GO:1903050)	2/27	0.00011487	0.000543717	0	0	159.704	1448.79	PSMD14;UCHL5
Protein Stabilization (GO:0050821)	3/212	0.000240725	0.00106822	0	0	31.5455	262.832	CCT6A;CCT3;CCT5
Regulation of Proteasomal Protein Catabolic Process (GO:0061136)	2/56	0.000499144	0.00208466	0	0	73.8296	561.298	PSMD14;UCHL5
Protein Deubiquitination (GO:0016579)	2/76	0.000917606	0.00361945	0	0	53.8216	376.415	PSMD14;UCHL5
Protein Modification by Small Protein Removal (GO:0070646)	2/81	0.00104144	0.00389169	0	0	50.4025	346.122	PSMD14;UCHL5
Positive Regulation of Response to Stimulus (GO:0048584)	2/92	0.00134059	0.00475909	0	0	44.2178	292.485	PSMA7;UCHL5
Regulation of Protein Catabolic Process (GO:0042176)	2/129	0.00261164	0.00882982	0	0	31.2772	186.03	PSMD14;UCHL5
Regulation of Establishment of Protein Localization to Telomere (GO:0070203)	1/5	0.00299665	0.00967102	0	0	454.182	2638.91	CCT6A
Positive Regulation of Telomere Maintenance in Response to DNA Damage (GO:1904507)	1/14	0.00836994	0.0258376	0	0	139.685	668.13	UCHL5
Regulation of Telomere Maintenance in Response to DNA Damage (GO:1904505)	1/15	0.00896533	0.0265224	0	0	129.701	611.463	UCHL5
Regulation of DNA Strand Elongation (GO:0060382)	1/16	0.00956039	0.0271515	0	0	121.048	562.891	UCHL5
Positive Regulation of Smoothened Signaling Pathway (GO:0045880)	1/21	0.0125308	0.0342187	0	0	90.7636	397.505	UCHL5
Protein K63-linked Deubiquitination (GO:0070536)	1/23	0.0137167	0.0360698	0	0	82.5041	353.872	PSMD14
Proteolysis (GO:0006508)	2/321	0.0152406	0.0386457	0	0	12.3317	51.5931	PSMA6;PSMC4
Negative Regulation of Proteasomal Ubiquitin-Dependent Protein Catabolic Process (GO:0032435)	1/32	0.019037	0.0466078	0	0	58.5249	231.839	UCHL5
Positive Regulation of Establishment of Protein Localization (GO:1904951)	1/34	0.0202157	0.0478438	0	0	54.9725	214.464	CCT6A
Positive Regulation of Immune System Process (GO:0002684)	1/41	0.024331	0.0548719	0	0	45.3364	168.47	PSMA7
Regulation of Chromosome Organization (GO:0033044)	1/42	0.0249176	0.0548719	0	0	44.2284	163.299	UCHL5
Negative Regulation of Ubiquitin-Dependent Protein Catabolic Process (GO:2000059)	1/43	0.0255039	0.0548719	0	0	43.1732	158.399	UCHL5
Negative Regulation of Proteasomal Protein Catabolic Process (GO:1901799)	1/46	0.0272607	0.0564871	0	0	40.2889	145.133	UCHL5
Double-Strand Break Repair via Nonhomologous End Joining (GO:0006303)	1/47	0.0278457	0.0564871	0	0	39.4111	141.134	PSMD14
Regulation of Smoothened Signaling Pathway (GO:0008589)	1/53	0.0313489	0.061827	0	0	34.8531	120.682	UCHL5
Positive Regulation of Telomere Maintenance (GO:0032206)	1/55	0.032514	0.0623918	0	0	33.5589	114.976	UCHL5
Regulation of Multicellular Organismal Development (GO:2000026)	1/58	0.0342593	0.0634275	0	0	31.7879	107.246	UCHL5
Regulation of Embryonic Development (GO:0045995)	1/59	0.0348405	0.0634275	0	0	31.2382	104.866	UCHL5
Telomere Organization (GO:0032200)	1/61	0.0360018	0.0639031	0	0	30.1939	100.37	UCHL5
Telomere Maintenance (GO:0000723)	1/72	0.042366	0.0725936	0	0	25.5019	80.622	UCHL5
Regulation of DNA Replication (GO:0006275)	1/73	0.0429427	0.0725936	0	0	25.1465	79.1583	UCHL5
Proteolysis Involved in Protein Catabolic Process (GO:0051603)	1/80	0.0469704	0.0775557	0	0	22.9102	70.065	PSMA6
Positive Regulation of DNA Repair (GO:0045739)	1/93	0.0544091	0.0849648	0	0	19.6601	57.2349	UCHL5
Regulation of Immune Response (GO:0050776)	1/94	0.0549791	0.0849648	0	0	19.4477	56.4139	PSMA7
Positive Regulation of Immune Response (GO:0050778)	1/95	0.0555488	0.0849648	0	0	19.2398	55.6126	PSMA7
Regulation of Organelle Organization (GO:0033043)	1/97	0.0566873	0.0849648	0	0	18.8371	54.0664	UCHL5
Recombinational Repair (GO:0000725)	1/101	0.0589604	0.0849648	0	0	18.08	51.1825	PSMD14
Regulation of Defense Response (GO:0031347)	1/103	0.060095	0.0849648	0	0	17.7237	49.836	PSMA6
Positive Regulation of NF-kappaB Transcription Factor Activity (GO:0051092)	1/105	0.0612284	0.0849648	0	0	17.3811	48.548	PSMA6
Protein Catabolic Process (GO:0030163)	1/107	0.0623606	0.0849648	0	0	17.0515	47.3148	PSMA6
Positive Regulation of DNA Metabolic Process (GO:0051054)	1/108	0.0629262	0.0849648	0	0	16.8912	46.7177	UCHL5
Regulation of Proteasomal Ubiquitin-Dependent Protein Catabolic Process (GO:0032434)	1/109	0.0634915	0.0849648	0	0	16.734	46.1331	UCHL5
Regulation of Cellular Response to Stress (GO:0080135)	1/111	0.0646211	0.0849648	0	0	16.4281	45.0001	UCHL5
Double-Strand Break Repair via Homologous Recombination (GO:0000724)	1/114	0.0663133	0.0855041	0	0	15.9895	43.3855	PSMD14
Regulation of DNA Metabolic Process (GO:0051052)	1/116	0.0674398	0.0855041	0	0	15.7099	42.362	UCHL5
Regulation of DNA Repair (GO:0006282)	1/130	0.0752907	0.0935331	0	0	13.9951	36.1968	UCHL5
Regulation of Response to External Stimulus (GO:0032101)	1/132	0.0764073	0.0935331	0	0	13.78	35.4377	PSMA6
Positive Regulation of DNA-binding Transcription Factor Activity (GO:0051091)	1/174	0.0995723	0.119117	0	0	10.4125	24.0203	PSMA6
Double-Strand Break Repair (GO:0006302)	1/176	0.100662	0.119117	0	0	10.2925	23.6314	PSMD14
Modification-Dependent Protein Catabolic Process (GO:0019941)	1/208	0.117933	0.137267	0	0	8.68731	18.5703	PSMD14
Regulation of Inflammatory Response (GO:0050727)	1/249	0.139618	0.159885	0	0	7.23607	14.2467	PSMA6
Positive Regulation of Signal Transduction (GO:0009967)	1/256	0.143271	0.161464	0	0	7.03494	13.669	UCHL5
Chromatin Remodeling (GO:0006338)	1/262	0.146391	0.162403	0	0	6.87113	13.2027	UCHL5
DNA Metabolic Process (GO:0006259)	1/302	0.166925	0.182334	0	0	5.94594	10.6445	UCHL5
Regulation of Cell Cycle (GO:0051726)	1/318	0.175012	0.188122	0	0	5.64124	9.83213	UCHL5
Chromatin Organization (GO:0006325)	1/323	0.177524	0.188122	0	0	5.55223	9.59787	UCHL5
Positive Regulation of RNA Biosynthetic Process (GO:1902680)	1/555	0.286663	0.29931	0	0	3.18904	3.98454	UCHL5
Protein Metabolic Process (GO:0019538)	1/614	0.312214	0.321263	0	0	2.87335	3.34477	PSMC4
Positive Regulation of DNA-templated Transcription (GO:0045893)	1/1274	0.54618	0.553983	0	0	1.3365	0.808323	UCHL5
Regulation of DNA-templated Transcription (GO:0006355)	1/2139	0.74276	0.74276	0	0	0.758993	0.225712	UCHL5

### Sheet: Reactome_Pathways_2024_table (3
Term	Overlap	P-value	Adjusted P-value	Old P-value	Old Adjusted P-value	Odds Ratio	Combined Score	Genes
Cross-presentation of Soluble Exogenous Antigens (Endosomes)	8/37	2.99579e-20	9.43861e-19	0	0	1376.48	61879.1	PSMA6;PSMD12;PSMA4;PSMA1;PSMD14;PSMC4;PSMD1;PSMA7
Regulation of Activated PAK-2p34 by Proteasome Mediated Degradation	8/37	2.99579e-20	9.43861e-19	0	0	1376.48	61879.1	PSMA6;PSMD12;PSMA4;PSMA1;PSMD14;PSMC4;PSMD1;PSMA7
Regulation of Ornithine Decarboxylase (ODC)	8/38	3.79403e-20	9.43861e-19	0	0	1330.53	59499.2	PSMA6;PSMD12;PSMA4;PSMA1;PSMD14;PSMC4;PSMD1;PSMA7
UCH Proteinases	9/82	4.52838e-20	9.43861e-19	0	0	818.425	36453.7	PSMA6;PSMD12;PSMA4;PSMA1;PSMD14;PSMC4;PSMD1;PSMA7;UCHL5
p53-Independent DNA Damage Response	8/39	4.77233e-20	9.43861e-19	0	0	1287.55	57281.6	PSMA6;PSMD12;PSMA4;PSMA1;PSMD14;PSMC4;PSMD1;PSMA7
p53-Independent G1 S DNA Damage Checkpoint	8/39	4.77233e-20	9.43861e-19	0	0	1287.55	57281.6	PSMA6;PSMD12;PSMA4;PSMA1;PSMD14;PSMC4;PSMD1;PSMA7
Autodegradation of the E3 Ubiquitin Ligase COP1	8/39	4.77233e-20	9.43861e-19	0	0	1287.55	57281.6	PSMA6;PSMD12;PSMA4;PSMA1;PSMD14;PSMC4;PSMD1;PSMA7
Ubiquitin Mediated Degradation of Phosphorylated Cdc25A	8/39	4.77233e-20	9.43861e-19	0	0	1287.55	57281.6	PSMA6;PSMD12;PSMA4;PSMA1;PSMD14;PSMC4;PSMD1;PSMA7
Ubiquitin-dependent Degradation of Cyclin D	8/39	4.77233e-20	9.43861e-19	0	0	1287.55	57281.6	PSMA6;PSMD12;PSMA4;PSMA1;PSMD14;PSMC4;PSMD1;PSMA7
Regulation of Apoptosis	8/40	5.96441e-20	9.58146e-19	0	0	1247.25	55210.6	PSMA6;PSMD12;PSMA4;PSMA1;PSMD14;PSMC4;PSMD1;PSMA7
Vpu Mediated Degradation of CD4	8/40	5.96441e-20	9.58146e-19	0	0	1247.25	55210.6	PSMA6;PSMD12;PSMA4;PSMA1;PSMD14;PSMC4;PSMD1;PSMA7
AUF1 (hnRNP D0) Binds and Destabilizes mRNA	8/42	9.15083e-20	9.58146e-19	0	0	1173.76	51455.3	PSMA6;PSMD12;PSMA4;PSMA1;PSMD14;PSMC4;PSMD1;PSMA7
FBXL7 Down-Regulates AURKA During Mitotic Entry and in Early Mitosis	8/42	9.15083e-20	9.58146e-19	0	0	1173.76	51455.3	PSMA6;PSMD12;PSMA4;PSMA1;PSMD14;PSMC4;PSMD1;PSMA7
SCF-beta-TrCP Mediated Degradation of Emi1	8/42	9.15083e-20	9.58146e-19	0	0	1173.76	51455.3	PSMA6;PSMD12;PSMA4;PSMA1;PSMD14;PSMC4;PSMD1;PSMA7
Degradation of AXIN	8/42	9.15083e-20	9.58146e-19	0	0	1173.76	51455.3	PSMA6;PSMD12;PSMA4;PSMA1;PSMD14;PSMC4;PSMD1;PSMA7
GSK3B and BTRC CUL1-mediated-degradation of NFE2L2	8/42	9.15083e-20	9.58146e-19	0	0	1173.76	51455.3	PSMA6;PSMD12;PSMA4;PSMA1;PSMD14;PSMC4;PSMD1;PSMA7
Vif-mediated Degradation of APOBEC3G	8/42	9.15083e-20	9.58146e-19	0	0	1173.76	51455.3	PSMA6;PSMD12;PSMA4;PSMA1;PSMD14;PSMC4;PSMD1;PSMA7
Hh Mutants Are Degraded by ERAD	8/43	1.12405e-19	1.11157e-18	0	0	1140.17	49748.2	PSMA6;PSMD12;PSMA4;PSMA1;PSMD14;PSMC4;PSMD1;PSMA7
Negative Regulation of NOTCH4 Signaling	8/44	1.37361e-19	1.1643e-18	0	0	1108.44	48141.6	PSMA6;PSMD12;PSMA4;PSMA1;PSMD14;PSMC4;PSMD1;PSMA7
Degradation of DVL	8/44	1.37361e-19	1.1643e-18	0	0	1108.44	48141.6	PSMA6;PSMD12;PSMA4;PSMA1;PSMD14;PSMC4;PSMD1;PSMA7
Stabilization of P53	8/44	1.37361e-19	1.1643e-18	0	0	1108.44	48141.6	PSMA6;PSMD12;PSMA4;PSMA1;PSMD14;PSMC4;PSMD1;PSMA7
Regulation of RUNX3 Expression and Activity	8/45	1.67032e-19	1.29269e-18	0	0	1078.43	46627.2	PSMA6;PSMD12;PSMA4;PSMA1;PSMD14;PSMC4;PSMD1;PSMA7
Somitogenesis	8/45	1.67032e-19	1.29269e-18	0	0	1078.43	46627.2	PSMA6;PSMD12;PSMA4;PSMA1;PSMD14;PSMC4;PSMD1;PSMA7
NIK-->noncanonical NF-kB Signaling	8/46	2.02163e-19	1.38404e-18	0	0	1050	45197.5	PSMA6;PSMD12;PSMA4;PSMA1;PSMD14;PSMC4;PSMD1;PSMA7
Metabolism of Polyamines	8/46	2.02163e-19	1.38404e-18	0	0	1050	45197.5	PSMA6;PSMD12;PSMA4;PSMA1;PSMD14;PSMC4;PSMD1;PSMA7
Hh Mutants Abrogate Ligand Secretion	8/46	2.02163e-19	1.38404e-18	0	0	1050	45197.5	PSMA6;PSMD12;PSMA4;PSMA1;PSMD14;PSMC4;PSMD1;PSMA7
GLI3 Is Processed to GLI3R by the Proteasome	8/47	2.4359e-19	1.49514e-18	0	0	1023.03	43845.6	PSMA6;PSMD12;PSMA4;PSMA1;PSMD14;PSMC4;PSMD1;PSMA7
Degradation of GLI1 by the Proteasome	8/47	2.4359e-19	1.49514e-18	0	0	1023.03	43845.6	PSMA6;PSMD12;PSMA4;PSMA1;PSMD14;PSMC4;PSMD1;PSMA7
Degradation of GLI2 by the Proteasome	8/47	2.4359e-19	1.49514e-18	0	0	1023.03	43845.6	PSMA6;PSMD12;PSMA4;PSMA1;PSMD14;PSMC4;PSMD1;PSMA7
Defective CFTR Causes Cystic Fibrosis	8/48	2.92259e-19	1.73407e-18	0	0	997.4	42565.7	PSMA6;PSMD12;PSMA4;PSMA1;PSMD14;PSMC4;PSMD1;PSMA7
Dectin-1 Mediated Noncanonical NF-kB Signaling	8/49	3.49225e-19	2.00523e-18	0	0	973.024	41352.1	PSMA6;PSMD12;PSMA4;PSMA1;PSMD14;PSMC4;PSMD1;PSMA7
SCF(Skp2)-mediated Degradation of P27 P21	8/50	4.15673e-19	2.31218e-18	0	0	949.81	40200.1	PSMA6;PSMD12;PSMA4;PSMA1;PSMD14;PSMC4;PSMD1;PSMA7
Asymmetric Localization of PCP Proteins	8/51	4.92923e-19	2.6588e-18	0	0	927.674	39105.1	PSMA6;PSMD12;PSMA4;PSMA1;PSMD14;PSMC4;PSMD1;PSMA7
Proteasome Assembly	8/52	5.82445e-19	2.96215e-18	0	0	906.545	38063.2	PSMA6;PSMD12;PSMA4;PSMA1;PSMD14;PSMC4;PSMD1;PSMA7
Hedgehog Ligand Biogenesis	8/52	5.82445e-19	2.96215e-18	0	0	906.545	38063.2	PSMA6;PSMD12;PSMA4;PSMA1;PSMD14;PSMC4;PSMD1;PSMA7
p53-Dependent G1 DNA Damage Response	8/53	6.85873e-19	3.21278e-18	0	0	886.356	37070.6	PSMA6;PSMD12;PSMA4;PSMA1;PSMD14;PSMC4;PSMD1;PSMA7
p53-Dependent G1 S DNA Damage Checkpoint	8/53	6.85873e-19	3.21278e-18	0	0	886.356	37070.6	PSMA6;PSMD12;PSMA4;PSMA1;PSMD14;PSMC4;PSMD1;PSMA7
Oxygen-dependent Proline Hydroxylation of Hypoxia-inducible Factor Alpha	8/53	6.85873e-19	3.21278e-18	0	0	886.356	37070.6	PSMA6;PSMD12;PSMA4;PSMA1;PSMD14;PSMC4;PSMD1;PSMA7
Activation of NF-kappaB in B Cells	8/54	8.05017e-19	3.58233e-18	0	0	867.043	36124	PSMA6;PSMD12;PSMA4;PSMA1;PSMD14;PSMC4;PSMD1;PSMA7
Autodegradation of Cdh1 by Cdh1 APC C	8/54	8.05017e-19	3.58233e-18	0	0	867.043	36124	PSMA6;PSMD12;PSMA4;PSMA1;PSMD14;PSMC4;PSMD1;PSMA7
APC C Cdc20 Mediated Degradation of Securin	8/55	9.4188e-19	3.89894e-18	0	0	848.553	35220.4	PSMA6;PSMD12;PSMA4;PSMA1;PSMD14;PSMC4;PSMD1;PSMA7
G1 S DNA Damage Checkpoints	8/55	9.4188e-19	3.89894e-18	0	0	848.553	35220.4	PSMA6;PSMD12;PSMA4;PSMA1;PSMD14;PSMC4;PSMD1;PSMA7
Regulation of RAS by GAPs	8/55	9.4188e-19	3.89894e-18	0	0	848.553	35220.4	PSMA6;PSMD12;PSMA4;PSMA1;PSMD14;PSMC4;PSMD1;PSMA7
Regulation of PTEN Stability and Activity	8/56	1.09867e-18	4.44462e-18	0	0	830.833	34357	PSMA6;PSMD12;PSMA4;PSMA1;PSMD14;PSMC4;PSMD1;PSMA7
Orc1 Removal From Chromatin	8/58	1.48202e-18	5.86222e-18	0	0	797.52	32740.7	PSMA6;PSMD12;PSMA4;PSMA1;PSMD14;PSMC4;PSMD1;PSMA7
Formation of Paraxial Mesoderm	8/59	1.7142e-18	6.49208e-18	0	0	781.843	31983.3	PSMA6;PSMD12;PSMA4;PSMA1;PSMD14;PSMC4;PSMD1;PSMA7
Regulation of RUNX2 Expression and Activity	8/59	1.7142e-18	6.49208e-18	0	0	781.843	31983.3	PSMA6;PSMD12;PSMA4;PSMA1;PSMD14;PSMC4;PSMD1;PSMA7
CDK-mediated Phosphorylation and Removal of Cdc6	8/60	1.97758e-18	7.18387e-18	0	0	766.769	31257.1	PSMA6;PSMD12;PSMA4;PSMA1;PSMD14;PSMC4;PSMD1;PSMA7
Cdc20 Phospho-APC C Mediated Degradation of Cyclin A	8/60	1.97758e-18	7.18387e-18	0	0	766.769	31257.1	PSMA6;PSMD12;PSMA4;PSMA1;PSMD14;PSMC4;PSMD1;PSMA7
APC C Cdh1 Mediated Degradation of Cdc20 and Other APC C Cdh1 Targets in Late Mitosis Early G1	8/61	2.27569e-18	7.94261e-18	0	0	752.264	30560.2	PSMA6;PSMD12;PSMA4;PSMA1;PSMD14;PSMC4;PSMD1;PSMA7
APC Cdc20 Mediated Degradation of Cell Cycle Proteins Prior to Satisfation of the Checkpoint	8/61	2.27569e-18	7.94261e-18	0	0	752.264	30560.2	PSMA6;PSMD12;PSMA4;PSMA1;PSMD14;PSMC4;PSMD1;PSMA7
Cellular Response to Hypoxia	8/62	2.61238e-18	8.94237e-18	0	0	738.296	29890.9	PSMA6;PSMD12;PSMA4;PSMA1;PSMD14;PSMC4;PSMD1;PSMA7
APC C Cdc20 Mediated Degradation of Mitotic Proteins	8/63	2.99184e-18	1.00481e-17	0	0	724.836	29247.6	PSMA6;PSMD12;PSMA4;PSMA1;PSMD14;PSMC4;PSMD1;PSMA7
Activation of APC C and APC C Cdc20 Mediated Degradation of Mitotic Proteins	8/64	3.41866e-18	1.12689e-17	0	0	711.857	28629	PSMA6;PSMD12;PSMA4;PSMA1;PSMD14;PSMC4;PSMD1;PSMA7
ABC Transporter Disorders	8/65	3.89779e-18	1.23894e-17	0	0	699.333	28033.6	PSMA6;PSMD12;PSMA4;PSMA1;PSMD14;PSMC4;PSMD1;PSMA7
The Role of GTSE1 in G2 M Progression After G2 Checkpoint	8/65	3.89779e-18	1.23894e-17	0	0	699.333	28033.6	PSMA6;PSMD12;PSMA4;PSMA1;PSMD14;PSMC4;PSMD1;PSMA7
Regulation of APC C Activators Between G1 S and Early Anaphase	8/68	5.70544e-18	1.75098e-17	0	0	664.267	26374.8	PSMA6;PSMD12;PSMA4;PSMA1;PSMD14;PSMC4;PSMD1;PSMA7
Downstream Signaling Events of B Cell Receptor (BCR)	8/68	5.70544e-18	1.75098e-17	0	0	664.267	26374.8	PSMA6;PSMD12;PSMA4;PSMA1;PSMD14;PSMC4;PSMD1;PSMA7
Degradation of Beta-Catenin by the Destruction Complex	8/72	9.23173e-18	2.73875e-17	0	0	622.625	24421.8	PSMA6;PSMD12;PSMA4;PSMA1;PSMD14;PSMC4;PSMD1;PSMA7
Signaling by NOTCH4	8/72	9.23173e-18	2.73875e-17	0	0	622.625	24421.8	PSMA6;PSMD12;PSMA4;PSMA1;PSMD14;PSMC4;PSMD1;PSMA7
Cyclin E Associated Events During G1 S Transition	8/73	1.03661e-17	2.97609e-17	0	0	613.015	23973.8	PSMA6;PSMD12;PSMA4;PSMA1;PSMD14;PSMC4;PSMD1;PSMA7
Hedgehog 'On' State	8/73	1.03661e-17	2.97609e-17	0	0	613.015	23973.8	PSMA6;PSMD12;PSMA4;PSMA1;PSMD14;PSMC4;PSMD1;PSMA7
APC C-mediated Degradation of Cell Cycle Proteins	8/75	1.30059e-17	3.56161e-17	0	0	594.657	23120.9	PSMA6;PSMD12;PSMA4;PSMA1;PSMD14;PSMC4;PSMD1;PSMA7
Cyclin A Cdk2-associated Events at S Phase Entry	8/75	1.30059e-17	3.56161e-17	0	0	594.657	23120.9	PSMA6;PSMD12;PSMA4;PSMA1;PSMD14;PSMC4;PSMD1;PSMA7
Regulation of Mitotic Cell Cycle	8/75	1.30059e-17	3.56161e-17	0	0	594.657	23120.9	PSMA6;PSMD12;PSMA4;PSMA1;PSMD14;PSMC4;PSMD1;PSMA7
Regulation of mRNA Stability by Proteins That Bind AU-rich Elements	8/76	1.45335e-17	3.91963e-17	0	0	585.882	22714.7	PSMA6;PSMD12;PSMA4;PSMA1;PSMD14;PSMC4;PSMD1;PSMA7
Switching of Origins to a Post-Replicative State	8/79	2.00978e-17	5.2609e-17	0	0	561.042	21569.8	PSMA6;PSMD12;PSMA4;PSMA1;PSMD14;PSMC4;PSMD1;PSMA7
PCP CE Pathway	8/79	2.00978e-17	5.2609e-17	0	0	561.042	21569.8	PSMA6;PSMD12;PSMA4;PSMA1;PSMD14;PSMC4;PSMD1;PSMA7
MAPK6 MAPK4 Signaling	8/80	2.2327e-17	5.67744e-17	0	0	553.222	21210.9	PSMA6;PSMD12;PSMA4;PSMA1;PSMD14;PSMC4;PSMD1;PSMA7
ER-Phagosome Pathway	8/80	2.2327e-17	5.67744e-17	0	0	553.222	21210.9	PSMA6;PSMD12;PSMA4;PSMA1;PSMD14;PSMC4;PSMD1;PSMA7
RUNX1 Regulates Transcription of Genes Involved in Differentiation of HSCs	8/85	3.70345e-17	9.28469e-17	0	0	517.169	19566.9	PSMA6;PSMD12;PSMA4;PSMA1;PSMD14;PSMC4;PSMD1;PSMA7
Transcriptional Regulation by RUNX3	8/86	4.08257e-17	1.0093e-16	0	0	510.513	19265.3	PSMA6;PSMD12;PSMA4;PSMA1;PSMD14;PSMC4;PSMD1;PSMA7
Nuclear Events Mediated by NFE2L2	8/87	4.49521e-17	1.08128e-16	0	0	504.025	18972	PSMA6;PSMD12;PSMA4;PSMA1;PSMD14;PSMC4;PSMD1;PSMA7
CLEC7A (Dectin-1) Signaling	8/87	4.49521e-17	1.08128e-16	0	0	504.025	18972	PSMA6;PSMD12;PSMA4;PSMA1;PSMD14;PSMC4;PSMD1;PSMA7
TNFR2 Non-Canonical NF-kB Pathway	8/88	4.94387e-17	1.17334e-16	0	0	497.7	18686.5	PSMA6;PSMD12;PSMA4;PSMA1;PSMD14;PSMC4;PSMD1;PSMA7
ABC-family Proteins Mediated Transport	8/90	5.96003e-17	1.3959e-16	0	0	485.512	18138.2	PSMA6;PSMD12;PSMA4;PSMA1;PSMD14;PSMC4;PSMD1;PSMA7
Downstream TCR Signaling	8/91	6.53334e-17	1.5103e-16	0	0	479.639	17874.7	PSMA6;PSMD12;PSMA4;PSMA1;PSMD14;PSMC4;PSMD1;PSMA7
Antigen processing-Cross Presentation	8/96	1.01847e-16	2.32421e-16	0	0	452.273	16654.1	PSMA6;PSMD12;PSMA4;PSMA1;PSMD14;PSMC4;PSMD1;PSMA7
Hedgehog 'Off' State	8/99	1.31426e-16	2.96123e-16	0	0	437.297	15991.1	PSMA6;PSMD12;PSMA4;PSMA1;PSMD14;PSMC4;PSMD1;PSMA7
Assembly of the Pre-Replicative Complex	8/101	1.55088e-16	3.4507e-16	0	0	427.849	15574.8	PSMA6;PSMD12;PSMA4;PSMA1;PSMD14;PSMC4;PSMD1;PSMA7
Interleukin-1 Signaling	8/102	1.68257e-16	3.6975e-16	0	0	423.277	15373.8	PSMA6;PSMD12;PSMA4;PSMA1;PSMD14;PSMC4;PSMD1;PSMA7
Transcriptional Regulation by RUNX2	8/106	2.31228e-16	5.01935e-16	0	0	405.918	14614.3	PSMA6;PSMD12;PSMA4;PSMA1;PSMD14;PSMC4;PSMD1;PSMA7
Synthesis of DNA	8/108	2.69812e-16	5.78632e-16	0	0	397.76	14259.2	PSMA6;PSMD12;PSMA4;PSMA1;PSMD14;PSMC4;PSMD1;PSMA7
TCR Signaling	8/113	3.91864e-16	8.30379e-16	0	0	378.724	13435.5	PSMA6;PSMD12;PSMA4;PSMA1;PSMD14;PSMC4;PSMD1;PSMA7
DNA Replication Pre-Initiation	8/118	5.59692e-16	1.17206e-15	0	0	361.418	12692.7	PSMA6;PSMD12;PSMA4;PSMA1;PSMD14;PSMC4;PSMD1;PSMA7
KEAP1-NFE2L2 Pathway	8/119	5.99924e-16	1.2417e-15	0	0	358.144	12552.9	PSMA6;PSMD12;PSMA4;PSMA1;PSMD14;PSMC4;PSMD1;PSMA7
Gastrulation	8/120	6.42662e-16	1.31487e-15	0	0	354.929	12415.7	PSMA6;PSMD12;PSMA4;PSMA1;PSMD14;PSMC4;PSMD1;PSMA7
G1 S Transition	8/121	6.88039e-16	1.39172e-15	0	0	351.77	12281.2	PSMA6;PSMD12;PSMA4;PSMA1;PSMD14;PSMC4;PSMD1;PSMA7
Host Interactions of HIV Factors	8/126	9.59552e-16	1.9191e-15	0	0	336.78	11645.9	PSMA6;PSMD12;PSMA4;PSMA1;PSMD14;PSMC4;PSMD1;PSMA7
C-type Lectin Receptors (CLRs)	8/131	1.32046e-15	2.61157e-15	0	0	323.008	11066.5	PSMA6;PSMD12;PSMA4;PSMA1;PSMD14;PSMC4;PSMD1;PSMA7
Beta-catenin Independent WNT Signaling	8/134	1.58972e-15	3.10957e-15	0	0	315.27	10742.9	PSMA6;PSMD12;PSMA4;PSMA1;PSMD14;PSMC4;PSMD1;PSMA7
Signaling by Hedgehog	8/136	1.79485e-15	3.47264e-15	0	0	310.312	10536.3	PSMA6;PSMD12;PSMA4;PSMA1;PSMD14;PSMC4;PSMD1;PSMA7
G2 M Checkpoints	8/137	1.90582e-15	3.64769e-15	0	0	307.891	10435.6	PSMA6;PSMD12;PSMA4;PSMA1;PSMD14;PSMC4;PSMD1;PSMA7
Mitotic G1 Phase and G1 S Transition	8/139	2.14589e-15	4.06349e-15	0	0	303.16	10239.3	PSMA6;PSMD12;PSMA4;PSMA1;PSMD14;PSMC4;PSMD1;PSMA7
Interleukin-1 Family Signaling	8/140	2.27554e-15	4.26364e-15	0	0	300.848	10143.6	PSMA6;PSMD12;PSMA4;PSMA1;PSMD14;PSMC4;PSMD1;PSMA7
Deubiquitination	9/268	2.58624e-15	4.79532e-15	0	0	228.521	7675.7	PSMA6;PSMD12;PSMA4;PSMA1;PSMD14;PSMC4;PSMD1;PSMA7;UCHL5
DNA Replication	8/143	2.70649e-15	4.96655e-15	0	0	294.119	9865.65	PSMA6;PSMD12;PSMA4;PSMA1;PSMD14;PSMC4;PSMD1;PSMA7
PTEN Regulation	8/145	3.03196e-15	5.50704e-15	0	0	289.796	9687.74	PSMA6;PSMD12;PSMA4;PSMA1;PSMD14;PSMC4;PSMD1;PSMA7
FCERI Mediated NF-kB Activation	8/147	3.39115e-15	6.09721e-15	0	0	285.597	9515.41	PSMA6;PSMD12;PSMA4;PSMA1;PSMD14;PSMC4;PSMD1;PSMA7
S Phase	8/150	3.99962e-15	7.11933e-15	0	0	279.521	9266.85	PSMA6;PSMD12;PSMA4;PSMA1;PSMD14;PSMC4;PSMD1;PSMA7
Signaling by the B Cell Receptor (BCR)	8/162	7.49359e-15	1.32065e-14	0	0	257.584	8377.86	PSMA6;PSMD12;PSMA4;PSMA1;PSMD14;PSMC4;PSMD1;PSMA7
Disorders of Transmembrane Transporters	8/164	8.28154e-15	1.43118e-14	0	0	254.256	8244.2	PSMA6;PSMD12;PSMA4;PSMA1;PSMD14;PSMC4;PSMD1;PSMA7
Regulation of Expression of SLITs and ROBOs	8/164	8.28154e-15	1.43118e-14	0	0	254.256	8244.2	PSMA6;PSMD12;PSMA4;PSMA1;PSMD14;PSMC4;PSMD1;PSMA7
Apoptosis	8/168	1.00774e-14	1.72478e-14	0	0	247.85	7987.83	PSMA6;PSMD12;PSMA4;PSMA1;PSMD14;PSMC4;PSMD1;PSMA7
Separation of Sister Chromatids	8/177	1.54083e-14	2.61207e-14	0	0	234.544	7459.42	PSMA6;PSMD12;PSMA4;PSMA1;PSMD14;PSMC4;PSMD1;PSMA7
G2 M Transition	8/184	2.11183e-14	3.54628e-14	0	0	225.136	7089.24	PSMA6;PSMD12;PSMA4;PSMA1;PSMD14;PSMC4;PSMD1;PSMA7
Mitotic G2-G2 M Phases	8/186	2.30566e-14	3.83559e-14	0	0	222.584	6989.33	PSMA6;PSMD12;PSMA4;PSMA1;PSMD14;PSMC4;PSMD1;PSMA7
TCF Dependent Signaling in Response to WNT	8/189	2.62555e-14	4.3273e-14	0	0	218.862	6844.01	PSMA6;PSMD12;PSMA4;PSMA1;PSMD14;PSMC4;PSMD1;PSMA7
Ub-specific Processing Proteases	8/190	2.74048e-14	4.47527e-14	0	0	217.648	6796.74	PSMA6;PSMD12;PSMA4;PSMA1;PSMD14;PSMC4;PSMD1;PSMA7
Fc Epsilon Receptor (FCERI) Signaling	8/197	3.67553e-14	5.94768e-14	0	0	209.513	6481.19	PSMA6;PSMD12;PSMA4;PSMA1;PSMD14;PSMC4;PSMD1;PSMA7
Cellular Response to Chemical Stress	8/202	4.50383e-14	7.09453e-14	0	0	204.062	6271.08	PSMA6;PSMD12;PSMA4;PSMA1;PSMD14;PSMC4;PSMD1;PSMA7
Programmed Cell Death	8/202	4.50383e-14	7.09453e-14	0	0	204.062	6271.08	PSMA6;PSMD12;PSMA4;PSMA1;PSMD14;PSMC4;PSMD1;PSMA7
Transcriptional Regulation by RUNX1	8/202	4.50383e-14	7.09453e-14	0	0	204.062	6271.08	PSMA6;PSMD12;PSMA4;PSMA1;PSMD14;PSMC4;PSMD1;PSMA7
Signaling by NOTCH	8/209	5.93562e-14	9.2679e-14	0	0	196.886	5996.19	PSMA6;PSMD12;PSMA4;PSMA1;PSMD14;PSMC4;PSMD1;PSMA7
Signaling by ROBO Receptors	8/210	6.1696e-14	9.54946e-14	0	0	195.901	5958.63	PSMA6;PSMD12;PSMA4;PSMA1;PSMD14;PSMC4;PSMD1;PSMA7
Mitotic Anaphase	8/221	9.32694e-14	1.4312e-13	0	0	185.681	5571.03	PSMA6;PSMD12;PSMA4;PSMA1;PSMD14;PSMC4;PSMD1;PSMA7
Mitotic Metaphase and Anaphase	8/222	9.67389e-14	1.47175e-13	0	0	184.804	5537.97	PSMA6;PSMD12;PSMA4;PSMA1;PSMD14;PSMC4;PSMD1;PSMA7
HIV Infection	8/227	1.15833e-13	1.7473e-13	0	0	180.539	5377.64	PSMA6;PSMD12;PSMA4;PSMA1;PSMD14;PSMC4;PSMD1;PSMA7
Neddylation	8/234	1.48063e-13	2.21472e-13	0	0	174.885	5166.3	PSMA6;PSMD12;PSMA4;PSMA1;PSMD14;PSMC4;PSMD1;PSMA7
Cell Cycle Checkpoints	8/261	3.57465e-13	5.3024e-13	0	0	156.008	4471.15	PSMA6;PSMD12;PSMA4;PSMA1;PSMD14;PSMC4;PSMD1;PSMA7
RAF MAP Kinase Cascade	8/265	4.04094e-13	5.94453e-13	0	0	153.549	4381.84	PSMA6;PSMD12;PSMA4;PSMA1;PSMD14;PSMC4;PSMD1;PSMA7
MAPK1 MAPK3 Signaling	8/271	4.83993e-13	7.06153e-13	0	0	150	4253.51	PSMA6;PSMD12;PSMA4;PSMA1;PSMD14;PSMC4;PSMD1;PSMA7
PIP3 Activates AKT Signaling	8/281	6.48013e-13	9.37774e-13	0	0	144.432	4053.47	PSMA6;PSMD12;PSMA4;PSMA1;PSMD14;PSMC4;PSMD1;PSMA7
Signaling by WNT	8/287	7.68143e-13	1.10266e-12	0	0	141.283	3941.07	PSMA6;PSMD12;PSMA4;PSMA1;PSMD14;PSMC4;PSMD1;PSMA7
Antigen Processing Ubiquitination & Proteasome Degradation	8/296	9.8476e-13	1.4023e-12	0	0	136.806	3782.18	PSMA6;PSMD12;PSMA4;PSMA1;PSMD14;PSMC4;PSMD1;PSMA7
Metabolism of Proteins	12/2067	1.44249e-12	2.0378e-12	0	0	215196	5.86724e+06	CCT6A;CCT3;PSMA6;PSMD12;PSMA4;PSMA1;PSMD14;PSMC4;PSMD1;PSMA7;UCHL5;CCT5
MAPK Family Signaling Cascades	8/314	1.5828e-12	2.21841e-12	0	0	128.641	3495.4	PSMA6;PSMD12;PSMA4;PSMA1;PSMD14;PSMC4;PSMD1;PSMA7
Intracellular Signaling by Second Messengers	8/321	1.88947e-12	2.62755e-12	0	0	125.719	3393.75	PSMA6;PSMD12;PSMA4;PSMA1;PSMD14;PSMC4;PSMD1;PSMA7
Metabolism of Amino Acids and Derivatives	8/358	4.53366e-12	6.25575e-12	0	0	112.217	2931.05	PSMA6;PSMD12;PSMA4;PSMA1;PSMD14;PSMC4;PSMD1;PSMA7
M Phase	8/372	6.16495e-12	8.44124e-12	0	0	107.824	2783.17	PSMA6;PSMD12;PSMA4;PSMA1;PSMD14;PSMC4;PSMD1;PSMA7
Class I MHC Mediated Antigen Processing & Presentation	8/373	6.29894e-12	8.55886e-12	0	0	107.523	2773.09	PSMA6;PSMD12;PSMA4;PSMA1;PSMD14;PSMC4;PSMD1;PSMA7
Diseases of Signal Transduction by Growth Factor Receptors and Second Messengers	8/451	2.87476e-11	3.87657e-11	0	0	88.2393	2141.78	PSMA6;PSMD12;PSMA4;PSMA1;PSMD14;PSMC4;PSMD1;PSMA7
Signaling by Interleukins	8/452	2.92603e-11	3.91604e-11	0	0	88.036	2135.3	PSMA6;PSMD12;PSMA4;PSMA1;PSMD14;PSMC4;PSMD1;PSMA7
Cell Cycle, Mitotic	8/516	8.40824e-11	1.11692e-10	0	0	76.6929	1779.22	PSMA6;PSMD12;PSMA4;PSMA1;PSMD14;PSMC4;PSMD1;PSMA7
Axon Guidance	8/541	1.22522e-10	1.61547e-10	0	0	73.0019	1666.1	PSMA6;PSMD12;PSMA4;PSMA1;PSMD14;PSMC4;PSMD1;PSMA7
Nervous System Development	8/567	1.77946e-10	2.32899e-10	0	0	69.5134	1560.54	PSMA6;PSMD12;PSMA4;PSMA1;PSMD14;PSMC4;PSMD1;PSMA7
Cell Cycle	8/649	5.19782e-10	6.75337e-10	0	0	60.3651	1290.46	PSMA6;PSMD12;PSMA4;PSMA1;PSMD14;PSMC4;PSMD1;PSMA7
Transport of Small Molecules	8/724	1.23529e-09	1.59334e-09	0	0	53.8324	1104.21	PSMA6;PSMD12;PSMA4;PSMA1;PSMD14;PSMC4;PSMD1;PSMA7
Metabolism of RNA	8/761	1.83152e-09	2.3454e-09	0	0	51.089	1027.81	PSMA6;PSMD12;PSMA4;PSMA1;PSMD14;PSMC4;PSMD1;PSMA7
Cytokine Signaling in Immune System	8/776	2.1367e-09	2.71666e-09	0	0	50.0521	999.24	PSMA6;PSMD12;PSMA4;PSMA1;PSMD14;PSMC4;PSMD1;PSMA7
Cellular Responses to Stress	8/787	2.38776e-09	3.01433e-09	0	0	49.3171	979.087	PSMA6;PSMD12;PSMA4;PSMA1;PSMD14;PSMC4;PSMD1;PSMA7
Adaptive Immune System	8/854	4.54693e-09	5.69968e-09	0	0	45.253	869.256	PSMA6;PSMD12;PSMA4;PSMA1;PSMD14;PSMC4;PSMD1;PSMA7
Cellular Responses to Stimuli	8/887	6.12821e-09	7.62812e-09	0	0	43.479	822.203	PSMA6;PSMD12;PSMA4;PSMA1;PSMD14;PSMC4;PSMD1;PSMA7
Post-translational Protein Modification	9/1457	1.01503e-08	1.25469e-08	0	0	38.4116	706.995	PSMA6;PSMD12;PSMA4;PSMA1;PSMD14;PSMC4;PSMD1;PSMA7;UCHL5
Viral Infection Pathways	8/1029	1.96673e-08	2.40827e-08	0	0	37.1538	659.268	PSMA6;PSMD12;PSMA4;PSMA1;PSMD14;PSMC4;PSMD1;PSMA7
Folding of Actin by CCT TriC	3/10	1.97533e-08	2.40827e-08	0	0	951.476	16879.1	CCT3;CCT6A;CCT5
Innate Immune System	8/1149	4.66134e-08	5.64435e-08	0	0	33.0359	557.692	PSMA6;PSMD12;PSMA4;PSMA1;PSMD14;PSMC4;PSMD1;PSMA7
Signal Transduction	10/2613	7.32316e-08	8.80758e-08	0	0	33.3942	548.654	CCT6A;PSMA6;PSMD12;PSMA4;PSMA1;PSMD14;PSMC4;PSMD1;PSMA7;UCHL5
Generic Transcription Pathway	8/1230	7.9306e-08	9.47414e-08	0	0	30.7136	502.166	PSMA6;PSMD12;PSMA4;PSMA1;PSMD14;PSMC4;PSMD1;PSMA7
Infectious Disease	8/1311	1.30284e-07	1.54603e-07	0	0	28.68	454.679	PSMA6;PSMD12;PSMA4;PSMA1;PSMD14;PSMC4;PSMD1;PSMA7
RNA Polymerase II Transcription	8/1360	1.73263e-07	2.04243e-07	0	0	27.568	429.192	PSMA6;PSMD12;PSMA4;PSMA1;PSMD14;PSMC4;PSMD1;PSMA7
Developmental Biology	8/1385	1.99574e-07	2.33712e-07	0	0	27.0312	417.013	PSMA6;PSMD12;PSMA4;PSMA1;PSMD14;PSMC4;PSMD1;PSMA7
Formation of Tubulin Folding Intermediates by CCT TriC	3/25	3.76708e-07	4.38262e-07	0	0	302.515	4474.74	CCT6A;CCT3;CCT5
Prefoldin Mediated Transfer of Substrate to CCT TriC	3/27	4.78753e-07	5.53364e-07	0	0	277.278	4034.97	CCT6A;CCT3;CCT5
Gene Expression (Transcription)	8/1615	6.54899e-07	7.52078e-07	0	0	22.8762	325.729	PSMA6;PSMD12;PSMA4;PSMA1;PSMD14;PSMC4;PSMD1;PSMA7
Cooperation of Prefoldin and TriC CCT in Actin and Tubulin Folding	3/32	8.1047e-07	9.24767e-07	0	0	229.414	3217.68	CCT6A;CCT3;CCT5
Cooperation of PDCL (PhLP1) and TRiC CCT in G-protein Beta Folding	3/38	1.37567e-06	1.55968e-06	0	0	190.029	2564.73	CCT6A;CCT3;CCT5
Association of TriC CCT With Target Proteins During Biosynthesis	3/39	1.48981e-06	1.67839e-06	0	0	184.741	2478.64	CCT6A;CCT3;CCT5
Disease	8/2131	5.47017e-06	6.12383e-06	0	0	16.83	203.915	PSMA6;PSMD12;PSMA4;PSMA1;PSMD14;PSMC4;PSMD1;PSMA7
Immune System	8/2150	5.85163e-06	6.50994e-06	0	0	16.6629	200.768	PSMA6;PSMD12;PSMA4;PSMA1;PSMD14;PSMC4;PSMD1;PSMA7
Metabolism	8/2181	6.52318e-06	7.21196e-06	0	0	16.3967	195.779	PSMA6;PSMD12;PSMA4;PSMA1;PSMD14;PSMC4;PSMD1;PSMA7
Chaperonin-mediated Protein Folding	3/91	1.94596e-05	2.13816e-05	0	0	75.3788	817.646	CCT6A;CCT3;CCT5
Protein Folding	3/97	2.35693e-05	2.57383e-05	0	0	70.5461	751.709	CCT6A;CCT3;CCT5
BBSome-mediated Cargo-Targeting to Cilium	2/23	8.29081e-05	8.99856e-05	0	0	190.162	1787.1	CCT3;CCT5
Cargo Trafficking to the Periciliary Membrane	2/51	0.000413941	0.000446555	0	0	81.3837	633.961	CCT3;CCT5
Neutrophil Degranulation	3/478	0.00254107	0.00272476	0	0	13.6933	81.82	PSMD12;PSMD14;PSMD1
Cilium Assembly	2/200	0.00614788	0.00655283	0	0	19.9899	101.782	CCT3;CCT5
Organelle Biogenesis and Maintenance	2/297	0.0131481	0.0139307	0	0	13.3512	57.8304	CCT3;CCT5
RHOBTB2 GTPase Cycle	1/23	0.0137167	0.0144471	0	0	82.5041	353.872	CCT6A
Downregulation of TGF-beta Receptor Signaling	1/26	0.015493	0.0162221	0	0	72.5927	302.52	UCHL5
Metalloprotease DUBs	1/31	0.0184471	0.0192023	0	0	60.4788	241.482	PSMD14
RHOBTB GTPase Cycle	1/35	0.0208046	0.0215303	0	0	53.3529	206.614	CCT6A
TGF-beta Receptor Signaling Activates SMADs	1/47	0.0278457	0.0286505	0	0	39.4111	141.134	UCHL5
Signaling by TGF-beta Receptor Complex	1/94	0.0549791	0.056243	0	0	19.4477	56.4139	UCHL5
Signaling by TGFB Family Members	1/161	0.0924598	0.0940448	0	0	11.2659	26.8239	UCHL5
RHO GTPase Cycle	1/450	0.239028	0.241745	0	0	3.95606	5.66181	CCT6A
Signaling by Rho GTPases	1/672	0.336511	0.338412	0	0	2.61713	2.85037	CCT6A
Signaling by Rho GTPases, Miro GTPases and RHOBTB3	1/688	0.343074	0.343074	0	0	2.55406	2.73235	CCT6A
